# Low cost and sustainable hyaluronic acid production in a manufacturing platform based on *Bacillus subtilis* 3NA strain

**DOI:** 10.1101/2021.01.18.427161

**Authors:** Sebastián Cerminati, Mélanie Leroux, Pablo Anselmi, Salvador Peirú, Juan C. Alonso, Bernard Priem, Hugo G. Menzella

## Abstract

Hyaluronic acid (HA) is a high value glycosaminoglycan mostly used in health and cosmetic applications. Commercial HA is produced from animal tissues or in toxigenic bacteria of the genus *Streptococcus* grown in complex media, which are expensive and raise environmental concerns due to the disposal of large amounts of broth with high organic loads. Other microorganisms were proposed as hosts for the heterologous production of HA, but the methods are still costly. The extraordinary capacity of this biopolymer to bind and retain water attracts interest for large scale applications where biodegradable materials are needed, but its high cost and safety concerns are barriers for its adoption.

*Bacillus subtilis* 3NA strain is prototrophic, amenable for genetic manipulation, GRAS, and can rapidly reach high cell densities in salt-based media. These phenotypic traits were exploited to create a platform for biomolecule production using HA as a proof of concept. First, the 3NA strain was engineered to produce HA; second, a chemically defined medium was formulated using commodity-priced inorganic salts combined at the stoichiometric ratios needed to build the necessary quantities of biomass and HA; and third, a scalable fermentation process, where HA can be produced at the maximum volumetric productivity (VP), was designed.

A comparative economic analysis against other methods indicates that the new process may increase the operating profit of a manufacturing plant by more than 100 %. The host, the culture medium, and the rationale employed to develop the fermentation process described here, introduce an IP free platform that could be adaptable for production of other biomolecules.

**Key Points:**

- A platform for the production of biomolecules was designed based on *B. subtilis* 3NA, a chemically defined medium and a fermentation process.
- As proof of concept, high quality hyaluronic acid was produced with an environmentally friendly process.
- A techno-economic analysis indicates that the process is more that 100% profitable than current methods.
