## supplementary for "Low cost and sustainable hyaluronic acid production in a manufacturing platform based on *Bacillus subtilis* 3NA strain"

### Sheet: Operating profit HA
	Techno-economic analysis for simulated HA manufacturing at 400 m3 scale
	Fermenter working volume (m3)	400	400	400
	Days per year	330	330	330
	Culture medium	Complex	CDM-30 (6)	CDM-30
	Strain	S. equi ATCC 6580 (a)	B. Subtilis A164D5 (b)	B. subtilis 3NA (c )
	Average fermentation Cycle (days) (1)	0.682917	1.38333	0.604167
	Fermentations per year (2)	449.396	229.012	524.359
	Total Volume (m3/year)	179758	91604.8	209743
	Kg HA/m3	6.8	6.8	6.8
	Production (kg HA/year)	1.22236e+06	622913	1.42626e+06
	Vol. productivity (kg/m3 day)	3704.11	1887.61	4321.99
	Facility cost, working capital & other	130000000	130000000	130000000
	Cost structure per Kg of HA
	Raw Materials	71.306	12.5921	12.5921
	Consummables (3)	18.1985	12.1324	12.1324
	Energy	7.83404	15.3729	6.71408
	Waste treatment (4)	1.71765	0	0
	Labor	1.04137	1.85772	0.811355
	Facility costs and depreciation (5)	12.7622	25.0436	10.9377
	Manufacturing cost per Kg	112.86	66.9988	43.1876
	Expenses per year	1.37955e+08	4.17344e+07	6.15966e+07
	Selling price (per Kg)	200	200	200
	Net Sales per year	2.44471e+08	1.24583e+08	2.85251e+08
	Operating profit	1.06516e+08	8.28482e+07	2.23655e+08
	Operating profit margin	0.435701	0.665006	0.784062
	(1) 2 extra hours of turnaround for complex media
	(2) Penalty added due to contaminations, lot to lot variability and other failures in semi-complex media is 5%
	(3) 20% more filters are consumed for semi-complex and salt based media
	(4) B. subtilis waste used for biogas reactors or animal feed.
	(5) 10 years amortization and 2% manteinance cost per year.
	(6) Assumed that the medium used is the same of this work.
	References (a) Kim, J.-H., S.-J. Yoo, D.-K. Oh, Y.-G. Kweon, D.-W. Park, C.-H. Lee and G.-H. Gil (1996). "Selection of a Streptococcus equi mutant and optimization of culture conditions for the production of high molecular weight hyaluronic acid." Enzyme and Microbial Technology 19(6): 440-445 (b) Widner, B., R. Behr, S. Von Dollen, M. Tang, T. Heu, A. Sloma, D. Sternberg, P. L. Deangelis, P. H. …

### Sheet: Sensitivity model
	HA Price/Kg	S. equi ATCC 6580	B. Subtilis A164D5	B. subtilis 3NA, this work	This work	OP difference					HA Price/Kg	S. equi ATCC 6580	B. Subtilis A164D5	B. subtilis 3NA, this work
	50	-7.68372e+07	-1.05887e+07	9.71619e+06	3.00029e+06						50	-1.2572	-0.339975	0.136247
	100	-1.57193e+07	2.05569e+07	8.1029e+07	5.12539e+06						100	-0.128598	0.330012	0.568124
	150	4.53985e+07	5.17025e+07	1.52342e+08	5.80968e+06	2.35565					150	0.247601	0.553342	0.712082
	199.5	1.06516e+08	8.28482e+07	2.23655e+08	8.63236e+06	1.09972					200	0.435701	0.665006	0.784062
	Values were calculated by replacing the "selling price" in the "Operating profite HA" sheet for the indicated prices of HA/Kg									Values were calculated by replacing the "Selling price" in the "Operating profite HA" sheet for the indicated prices of HA/Kg.

### Sheet:  Materials
	Media composition for HA production (1)													Custom Media composition for HA production (1)
	Kim et al 1996 Medium (Complex)							CDM-30 Medium + 7 g HA								CDM-1	Custom CDM	Target DCW /L grams
	Raw Materials	Price (US$/kg)	g/L	US$/L		Element	% DCW	Raw Materials	Price (US$/kg)	g/L	US$/L				Raw Materials	g/L	g/L	100		Type in the final grams of DCW per liter you want to reach
	Glucose	0.86	80	0.0688		C	48	Glycerol	0.36	95.4	0.034344				Glycerol	2.44	244
	MgSO4.7H2O	0.51	10	0.0051		Mg, S	0.6/0.8	MgSO4.7H2O	0.51	2	0.00102				MgSO4.7H2O	0.0666667	6.66667
	Tryptone	11	25	0.275		P	2.5	H3PO4	0.89	2.46	0.0021894				H3PO4	0.082	8.2
	KH2PO4	1.29	10	0.0129		N	12.5	NH4OH 28% (mL)	0.41	30.09	0.0123369				NH4OH 28% (mL)	1.03	103
	K2HPO4	2.12	10	0.0212		K	1	KOH	0.45	0.7	0.0233333				KOH	0.0233333	2.33333
	(NH4)2SO4	1.12	0.6	0.000672		Na	0.1	Na2-EDTA	282	0.01	0.00282				Na2-EDTA	0.000333333	0.0333333
	MnSO4	2.8	0.6	0.00168				Water (mL)	0.00022	890	0.0001958				Water (mL)	997	To 1 litter
	NaOH	0.45	26	0.0117		B	0.0035	Na₂[B₄O₅(OH)₄]·8H₂O	0.45	0.009	4.05e-06				Na₂[B₄O₅(OH)₄]·8H₂O	0.0003	0.03
	Water	0.0011	895	0.0009845		Co	0.004	CoCl2	9.52	0.003	2.856e-05				CoCl2	0.0001	0.01
	Antifoam	10.8	0.1	0.00108		Cu	0.005	CuSO4.5H2O	2.3	0.0063	1.449e-05				CuSO4.5H2O	0.00021	0.021
						Fe	0.08	FeCl3.6H2O	7.63	0.072	0.00054936				FeCl3.6H2O	0.0024	0.24
	Total cost per L			0.399117		Mn	0.008	MnCl2	1.71	0.022	3.762e-05				MnCl2	0.000733333	0.0733333
	Ethanol	0.4	0.02	8e-06		Mo	0.003	Na2MoO4.2H2O	12.31	0.0063	7.7553e-05				Na2MoO4.2H2O	0.00021	0.021
	NaCl	0.22	0.08	1.76e-05		Zn	0.007	ZnSO4·7H2O	1.55	0.0098	1.519e-05				ZnSO4·7H2O	0.000326667	0.0326667
	Other			0.1		Ca/Cl	0.03	CaCl2·2H2O	1.03	0.075	7.725e-05				CaCl2·2H2O	0.0025	0.25
	Total materials per L			0.499142				Antifoam	10.8	0.1	0.00108
	Total per Kg HA			71.306				Total cost per L			0.0781235
								Ethanol	0.4	0.02	8e-06						This is your medium formulation
								NaCl	0.22	0.06	1.32e-05
								Other	-	-	0.01				One liter of CDM medium for growing the 3NA strain to a biomass equal to G grams of DCW, the amount P grams of a salt S containing each element E in the % present in the empirical B. subtilis formula The table can be calculated with the following formula: P(g) = G DCW (g) x % element in B. subtilis cell mass x MW S (g) / Atomic weight E (g) Except for the amount of carbon and energy source (PCES)…
									Total materials per L		0.0881447
									Total per Kg HA		12.5921
	(1) Media composition and prices used to perform economic analysis. The composition medium described in Kim et al and in this work were taken in consideration. Medium from widner et al was assumed to be the same used in this work since medium was not disclosed.
	References Kim, J.-H., S.-J. Yoo, D.-K. Oh, Y.-G. Kweon, D.-W. Park, C.-H. Lee and G.-H. Gil (1996). "Selection of a Streptococcus equi mutant and optimization of culture conditions for the production of high molecular weight hyaluronic acid." Enzyme and Microbial Technology 19(6): 440-445 Widner, B., R. Behr, S. Von Dollen, M. Tang, T. Heu, A. Sloma, D. Sternberg, P. L. Deangelis, P. H. Weigel a…

### Sheet: Consummables
	Consummables	US$
	Filters	15000
	Probes	5000
	Packaging	8000
	Other	5000
	Total per 400 ton fermentation	33000

### Sheet: Energy
	Electric
	Total Power (HP)		20000
	KW		15000
	Coef ussage		0.6
	KWh fixed		9000
	hs per year		8000
	KWh used		72000000
	Costo KWh		0.108
	Energy per year		9576000
	Steam
	100000	tn/yr	1800000	18	USD/ton
	Total		11376000

### Sheet: Staffing
Position	FTE (1)	Gross per FTE	Total
EH&S (2)	8	12000	96000
Administration	8	6000	48000
Cleaning staff	12	4400	52800
QC & QA (3)	8	7000	56000
Technicians	40	12000	480000
Process engineeer	8	2000	16000
Accounting (third party)			120000
Security (third party)			60000
Managers	8	24000	192000
Director	1	36400	36400
Total FTEs	93	Total per year	1157200
(1)FTE: full time equivalent
(2) EH&S: Environment, health and safety
(3) QC & QA: quality control and quality assurance

### Sheet: Waste
	Waste treatment associated costs
			Cost per Ton of broth
	Solid		11
	Liquid		0.68
	Total		11.68
